# Homology-Based Enzymatic Assembly of Modular T7 Phage Genome

**DOI:** 10.1101/2025.04.24.650493

**Authors:** Julia Vu, Zane Chan, Nicholas Murphy, Akio Shirali, Katie Han, Nils JH Averesch, Phillip Kyriakakis

## Abstract

Bacteriophages, viruses that infect bacteria, are pivotal in therapeutic, industrial, and bio-detection applications due to their unique ability to inject DNA into bacterial hosts and change the genetics and behavior of whole bacterial populations. Genetic engineering of phage genomes has expanded their potential applications with several established methods such as Golden Gate assembly, yeast cloning, λ Red recombineering, and CRISPR-Cas systems. Here, we present a novel, efficient method to design and make synthetic bacteriophages *in vitro* without using restriction enzymes to allow for modular insertion of DNA fragments into the phage genome. The ability to create synthetic bacteriophages *in vitro* without the use of restriction enzymes allows for simpler engineering without the hassle or cloning limitations encountered when building domesticated bacteriophage genomes.
