## Supplementary material for "Homology-Based Enzymatic Assembly of Modular T7 Phage Genome": SI_ Primers, Fragments, Junction PCR Primers Sequences.xlsx

### Sheet: Sheet1
Basic Parts
Part (as Registry Link)	Part Name	Type	Description	Designer(s)	Length (bp)	Sequence
Part Collection 1: Modified T7 Phage Genome Fragments
BBa_K4951027	T7 no SapI Fragment 1	DNA	To remove Sap1 sites from the T7 genome and implement a cloning insert, we spliced the T7 genome into seven different pieces. The fragments were then used to reassemble a functional Wild Type T7 genome with no Sap1 sites. The fragments vary widely in size, from 3,000 base pairs to 10,000 pairs, due to variance in the location of Sap1 sites in the natural T7 genome. The one exception to this lengt…	Julia Vu, Zane Chan, Katie Han	9093	tctcacagtgtacggacctaaagttcccccatagggggtacctaaagcccagccaatcacctaaagtcaaccttcggttgaccttgagggttccctaagggttggggatgacccttgggtttgtctttgggtgttaccttgagtgtctctctgtgtccctatctgttacagtctcctaaagtatcctcctaaagtcacctcctaacgtccatcctaaagccaacacctaaagcctacacctaaagacccatcaagtcaacgcctatcttaaagtttaaacataaagaccagacctaaagaccagacctaaagacactacataaagaccagacctaaagacgccttgttgttagccataaagtgataacctttaatcattgtctttattaatacaactca…
BBa_K4951028	T7 no SapI WT Switch Fragment	DNA		Julia Vu, Zane Chan, Katie Han	183	gcgtccttgtgtagcaccgaagtaatacgactcactattagggaagactccctctgagaaaccaaacgaaacctaaaggagattaacattatggctaagaagattttcacctctgcgctgggtaccgctgaaccttacgcttacatcgccaagccggactacggcaacgaagaacgtggcttt
BBa_K4951029	T7 no SapI Fragment 2	DNA		Julia Vu, Zane Chan, Katie Han	5580	caacgaagaacgtggctttgggaaccctcgtggtgtctataaagttgacctgactattcccaacaaagacccgcgctgccagcgtatggtcgatgaaatcgtgaagtgtcacgaagaggcttatgctgctgccgttgaggaatacgaagctaatccacctgctgtagctcgtggtaagaaaccgctgaaaccgtatgagggtgacatgccgttcttcgataacggtgacggtacgactacctttaagttcaaatgctacgcgtctttccaagacaagaagaccaaagagaccaagcacatcaatctggttgtggttgactcaaaaggtaagaagatggaagacgttccgattatcggtggtggctctaagctgaaagttaaatattctctggttccata…
BBa_K4951030	T7 no SapI Fragment 3	DNA		Julia Vu, Zane Chan, Katie Han	5365	ttgaagaacagggtgaagaatacgttgacggaatggagtggtggaacttcaacgaagagatgatggactataacgttcaggacgttgtggtaactaaagctctccttgagaagctactctctgacaaacattacttccctcctgagattgactttacggacgtaggatacactacgttctggtcagaatcccttgaggccgttgacattgaacatcgtgctgcatggctgctcgctaaacaagagcgcaacgggttcccgtttgacacaaaagcaatcgaagagttgtacgtagagttagctgctcgccgctctgagttgctccgtaaattgaccgaaacgttcggctcgtggtatcagcctaaaggtggcactgagatgttctgccatccgcgaacag…
BBa_K4951031	T7 no SapI Fragment 4	DNA		Julia Vu, Zane Chan, Katie Han	10833	gctatacgctcatcaaccttaagccaccgctccttaggagaactgtatggagtcagtcaatcaaccataacgcgaatactacagcgtaagacatggagacacatttaatggctgagaaacgaacaggacttgcggaggatggcgcaaagtctgtctatgagcgtttaaagaacgaccgtgctccctatgagacacgcgctcagaattgcgctcaatataccatcccatcattgttccctaaggactccgataacgcctctacagattatcaaactccgtggcaagccgtgggcgctcgtggtctgaacaatctagcctctaagctcatgctggctctattccctatgcagacttggatgcgacttactatatctgaatatgaagcaaagcagttactga…
BBa_K4951032	T7 no SapI Fragment 5	DNA		Julia Vu, Zane Chan, Katie Han	6166	cttgcgtacaaccaaggcgagggacgcttgggtaatccacaacttgaggcgtactctaagggagacttcgcatcaatctctgaggagggacgtaactacatgcgtaaccttctggatgttgctaagtcacctatggctggacagttggaaacttttggtggcataaccccaaagggtaaaggcattccggctgaggtaggattggctggaattggtcacaagcagaaagtaacacaggaacttcctgagtccacaagttttgacgttaagggtatcgaacaggaggctacggcgaaaccattcgccaaggacttttgggagacccacggagaaacacttgacgagtacaacagtcgttcaaccttcttcggattcaaaaatgctgccgaagctgaactc…
BBa_K4951033	T7 no SapI Fragment 6	DNA		Julia Vu, Zane Chan, Katie Han	2882	ctgcgaagagtactcaaagagcaatcgatgcggtatctgctaagtatcaagaagaccttgccgcgctggaagggagcactgataggattatttctgatttgcgtagcgacaataagcggttgcgcgtcagagtcaaaactaccggaacctccgatggtcagtgtggattcgagcctgatggtcgagccgaacttgacgaccgagatgctaaacgtattctcgcagtgacccagaagggtgacgcatggattcgtgcgttacaggatactattcgtgaactgcaacgtaagtaggaaatcaagtaaggaggcaatgtgtctactcaatccaatcgtaatgcgctcgtagtggcgcaactgaaaggagacttcgtggcgttcctattcgtcttatggaagg…
BBa_K4951050	T7 no Sap1 Fragment 1 Circularization	DNA		Nicholas Murphy, Julia Vu	9118	caacaagtaattggttgtttggccgtctcacagtgtacggacctaaagttcccccatagggggtacctaaagcccagccaatcacctaaagtcaaccttcggttgaccttgagggttccctaagggttggggatgacccttgggtttgtctttgggtgttaccttgagtgtctctctgtgtccctatctgttacagtctcctaaagtatcctcctaaagtcacctcctaacgtccatcctaaagccaacacctaaagcctacacctaaagacccatcaagtcaacgcctatcttaaagtttaaacataaagaccagacctaaagaccagacctaaagacactacataaagaccagacctaaagacgccttgttgttagccataaagtgataacctttaa…
BBa_K4951051	T7 no Sap1 Fragment 6 Circularization	DNA		Nicholas Murphy, Julia Vu	2907	ctgcgaagagcactcaaagagcaatcgatgcggtatctgctaagtatcaagaagaccttgccgcgctggaagggagcactgataggattatttctgatttgcgtagcgacaataagcggttgcgcgtcagagtcaaaactaccggaacctccgatggtcagtgtggattcgagcctgatggtcgagccgaacttgacgaccgagatgctaaacgtattctcgcagtgacccagaagggtgacgcatggattcgtgcgttacaggatactattcgtgaactgcaacgtaagtaggaaatcaagtaaggaggcaatgtgtctactcaatccaatcgtaatgcgctcgtagtggcgcaactgaaaggagacttcgtggcgttcctattcgtcttatggaagg…
Part Collection 2: T7 Phage Inserts
BBa_K4951034	SapI EcoRI Toehold Insert	DNA	flanking SapI and EcoRI site around WT toehold region in front of T7 phage gene 2.5 to insert toehold in front of gene 2.5	Julia Vu	109	gagattaacGaaTTCtatggctaagaagattttcacctctgcgctgggtaccgctgaaccttacgcttacatcgccaagccggactacggcaacgaagaacgtggcttt
BBa_K4951035	SapI Toehold Insert	DNA	flanking SapI site around WT toehold region in front of T7 phage gene 2.5 to insert toehold in front of gene 2.5	Zane Chan	193	cttgtgtagcaccgaagtaatacgactcactattgaagagcagggaagactccctctgagaaaccaaacgaaacctaaaggagattaacatgctcttctatggctaagaagattttcacctctgcgctgggtaccgctgaaccttacgcttacatcgccaagccggactacggcaacgaagagcgtggctttg
Part Collection 3: Primers Used to Edit Phage Genome
BBa_K4951036	T7 No Sap1 Fragment 1 F	Primers	PCR out fragment 1 of T7 phage genome	Phillip Kyriakakis, Zane Chan	24	tctcacagtgtacggacctaaagttcc
BBa_K4951037	T7 No Sap1 Fragment 1 R	Primers	PCR out fragment 1 of T7 phage genome	Phillip Kyriakakis, Zane Chan	24	ttacttcggtgctacacaaggacg
BBa_K4951038	T7 No Sap1 Fragment 2 F	Primers	PCR out fragment 2 of T7 phage genome, mutate out SapI site	Phillip Kyriakakis, Zane Chan	25	caacgaagaacgtggctttgggaac
BBa_K4951039	T7 No Sap1 Fragment 2 R	Primers	PCR out fragment 2 of T7 phage genome, mutate out SapI site	Phillip Kyriakakis, Zane Chan	28	ttcttcaccctgttcttcaagcatacgc
BBa_K4951040	T7 No Sap1 Fragment 3 F	Primers	PCR out fragment 3 of T7 phage genome, mutate out SapI site	Phillip Kyriakakis, Zane Chan	27	ttgaagaacagggtgaagaatacgttg
BBa_K4951041	T7 No Sap1 Fragment 3 R	Primers	PCR out fragment 3 of T7 phage genome, mutate out SapI site	Phillip Kyriakakis, Zane Chan	30	gcttaaggttgatgagcgtatagcgagaac
BBa_K4951042	T7 No Sap1 Fragment 4 F	Primers	PCR out fragment 4 of T7 phage genome, mutate out SapI site	Phillip Kyriakakis, Zane Chan	28	gctatacgctcatcaaccttaagccacc
BBa_K4951043	T7 No Sap1 Fragment 4 R	Primers	PCR out fragment 4 of T7 phage genome	Phillip Kyriakakis, Zane Chan	26	gagtacgcctcaagttgtggattacc
BBa_K4951044	T7 No Sap1 Fragment 5 F	Primers	PCR out fragment 5 of T7 phage genome	Phillip Kyriakakis, Zane Chan	21	cttgcgtacaaccaaggcgag
BBa_K4951045	T7 No Sap1 Fragment 5 R	Primers	PCR out fragment 5 of T7 phage genome, mutate out SapI site	Phillip Kyriakakis, Zane Chan	24	tctttgagtactcttcgcagcctc
BBa_K4951046	T7 No Sap1 Fragment 6 F	Primers	PCR out fragment 6 of T7 phage genome, mutate out SapI site	Phillip Kyriakakis, Zane Chan	26	ctgcgaagagtactcaaagagcaatc
BBa_K4951047	T7 No Sap1 Fragment 6 R	Primers	PCR out fragment 1 of T7 phage genome	Phillip Kyriakakis, Zane Chan	24	agggacacagagagacactcaagg
BBa_K4951048	T7 No Sap1 Fragment Toehold F	Primers	PCR out WT toehold region of T7 phage genome	Phillip Kyriakakis, Zane Chan	28	gcgtccttgtgtagcaccgaagtaatac
BBa_K4951049	T7 No Sap1 Fragment Toehold R	Primers	PCR out WT toehold region of T7 phage genome, mutate out SapI site	Phillip Kyriakakis, Zane Chan	25	aaagccacgttcttcgttgccgtag
BBa_K4951052	T7 No Sap1 Fragment 1 F Circularization	Primers	contain homology arms that correspond to 6R Circularization to circularize the T7 WT genome for circular switch assembly	Nicholas Murphy	52	caacaagtaattggttgtttggccgtctcacagtgtacggacctaaagttcc
BBa_K4951053	T7 No Sap1 Fragment 6 R Circularization	Primers	contain homology arms that correspond to 1F Circularization to circularize the T7 WT genome for circular switch assembly	Nicholas Murphy	49	cggccaaacaaccaattacttgttgagggacacagagagacactcaagg
BBa_K4951068	EcoRI Toehold Insert F	Primers	used to edit in EcoRI site to insert	Julia Vu	42	gagattaacGAattCtatggctaagaagattttcacctctgc
BBa_K4951069	EcoRI Toehold Insert R	Primers	used to edit in EcoRI site to insert	Julia Vu	46	tagccataGaatTCgttaatctcctttaggtttcgtttggtttctc
Part Collection 4: Primers Used to Verify Junctions
BBa_K4951054	T7 No Sap1 1 + WT Junction F	Primers	used to PCR out the junction between T7 WT fragment 1 and the WT toehold region to validate the success of assembly	Nicholas Murphy	22	cgacgatgcgtacatcaagctg
BBa_K4951055	T7 No Sap1 1 + WT Junction R	Primers	used to PCR out the junction between T7 WT fragment 1 and the WT toehold region to validate the success of assembly	Nicholas Murphy	22	gtaaggttcagcggtacccagc
BBa_K4951056	T7 No Sap1 WT + 2 Junction F	Primers	used to PCR out the junction between the WT toehold region and T7 WT fragment 2 to validate the success of assembly	Nicholas Murphy	22	tgggtaccgctgaaccttacgc
BBa_K4951057	T7 No Sap1 WT + 2 Junction R	Primers	used to PCR out the junction between the WT toehold region and T7 WT fragment 2 to validate the success of assembly	Nicholas Murphy	22	tttcagcttagagccaccaccg
BBa_K4951058	T7 No Sap1 2 + 3 Junction F	Primers	used to PCR out the junction between T7 WT fragments 2 and 3 to validate the success of assembly	Nicholas Murphy	23	gagagttccaccttcctcgtgag
BBa_K4951059	T7 No Sap1 2 + 3 Junction R	Primers	used to PCR out the junction between T7 WT fragments 2 and 3 to validate the success of assembly	Nicholas Murphy	22	tcaatgtcaacggcctcaaggg
BBa_K4951060	T7 No Sap1 3 + 4 Junction F	Primers	used to PCR out the junction between T7 WT fragments 3 and 4 to validate the success of assembly	Nicholas Murphy	23	gcattgaatggaccggaggtgtc
BBa_K4951061	T7 No Sap1 3 + 4 Junction R	Primers	used to PCR out the junction between T7 WT fragments 3 and 4 to validate the success of assembly	Nicholas Murphy	22	ggcgttatcggagtccttaggg
BBa_K4951062	T7 No Sap1 4 + 5 Junction F	Primers	used to PCR out the junction between T7 WT fragments 4 and 5 to validate the success of assembly	Nicholas Murphy	24	ctgatgccaacggggtctcttatg
BBa_K4951063	T7 No Sap1 4 + 5 Junction R	Primers	used to PCR out the junction between T7 WT fragments 4 and 5 to validate the success of assembly	Nicholas Murphy	23	tctgcttgtgaccaattccagcc
BBa_K4951064	T7 No Sap1 5 + 6 Junction F	Primers	used to PCR out the junction between T7 WT fragments 5 and 6 to validate the success of assembly	Nicholas Murphy	22	ttaggtggccttgctggtgctc
BBa_K4951065	T7 No Sap1 5 + 6 Junction R	Primers	used to PCR out the junction between T7 WT fragments 5 and 6 to validate the success of assembly	Nicholas Murphy	24	ccttctgggtcactgcgagaatac
BBa_K4951066	T7 No Sap1 6 + 1 Junction F	Primers	used to PCR out the junction between T7 WT fragments 6 and 1 to validate the success of assembly and genome circularization	Nicholas Murphy	25	gagggcctatggagttcctataggg
BBa_K4951067	T7 No Sap1 6 + 1 Junction R	Primers	used to PCR out the junction between T7 WT fragments 6 and 1 to validate the success of assembly and genome circularization	Nicholas Murphy	26	gtgttggctttaggatggacgttagg
